# Analysis of dRIF Composition Identifies ZNF346 as a Regulator of PKR Activation

**DOI:** 10.64898/2026.06.03.729416

**Authors:** Gaia Loucas, Roy Parker

## Abstract

Mammalian dsRNA sensors coordinate an array of cellular responses upon detection of dsRNA including translation repression, RNA degradation and interferon induction. Cytoplasmic endogenous or exogenous dsRNA can condense into cytosolic ribonucleoprotein assemblies in mammalian cells, referred to as dsRNA-induced foci (dRIFs), which enrich some dsRNA sensors including OAS3 and PKR. However, the protein composition of dRIFs, and their impact on dsRNA response regulation, are not well-understood. To determine other components of dRIFs, we reconstituted dRIFs in *in vitro* and analyzed their composition by mass spectrometry. We identified, and validated, multiple new dRIF components including dsRNA binding proteins and canonical RNA binding proteins with roles in innate immunity, transcription regulation, and proteostasis. Moreover, we identify dRIFs forming during mitosis with altered composition. Functional interrogation of dRIFs identified DHX9 as a limiting factor for dRIF formation, and the dRIF resident protein ZNF346 as a modulator of PKR signaling.
