## Supplemental Table (Reagents & Other Materials) for "Analysis of dRIF Composition Identifies ZNF346 as a Regulator of PKR Activation"

### Sheet: Fragment Sequences
Name	Codon Optimized	Insertion Point	Vector Name	Insert Length	Vector Length	Insert Sequence	Vector Sequence
eGFP_ZNF346	Yes	EcoRI_BamHI	pTwist CMV Puro	1605	6130	GCCACCATGGTGAGCAAGGGCGAGGAGCTGTTCACCGGGGTGGTGCCCATCCTGGTCGAGCTGGACGGCGACGTAAACGGCCACAAGTTCAGCGTGTCCGGCGAGGGCGAGGGCGATGCCACCTACGGCAAGCTGACCCTGAAGTTCATCTGCACCACCGGCAAGCTGCCCGTGCCCTGGCCCACCCTCGTGACCACCCTGACCTACGGCGTGCAGTGCTTCAGCCGCTACCCCGACCACATGAAGCAGCACGACTTCTTCAAGTCCGCCATGCCCGAAGGCTACGTCCAGGAGCGCACCATCTTCTTCAAGGACGACGGCAACTACAAGACCCGCGCCGAGGTGAAGTTCGAGGGCGACACCCTGGTGAACCGCATCGAGCTGAAGGGCATCGACTTC…	GGATCCGCAGGCCTCTGCTAGCTTGACTGACTGAGATACAGCGTACCTTCAGCTCACAGACATGATAAGATACATTGATGAGTTTGGACAAACCACAACTAGAATGCAGTGAAAAAAATGCTTTATTTGTGAAATTTGTGATGCTATTGCTTTATTTGTAACCATTATAAGCTGCAATAAACAAGTTAACAACAACAATTGCATTCATTTTATGTTTCAGGTTCAGGGGGAGGTGTGGGAGGTTTTTTAAAGCAAGTAAAACCTCTACAAATGTGGTATTGGCCCATCTCTATCGGTATCGTAGCATAACCCCTTGGGGCCTCTAAACGGGTCTTGAGGGGTTTTTTGTGCCCCTCGGGCCGGATTGCTATCTACCGGCATTGGCGCAGAAAAAAATGC…

### Sheet: Plasmids
rtTA-N144	Addgene #66810
PB-TRE-EGFP-EF1a-rtTA	Addgene #104454
pBS EF1-eGFP-BLAST
K13-EF1a Transposase

### Sheet: Antibodies
Protein	Species	Manufacturer	Dilution-IF	Dilution-WB
ADAR1 (EPR7033)	rabbit	Abcam ab126745	1:500	1:1000
DHX9	rabbit	Proteintech #117721-1-AP	1:500	1:1000
DDX18	rabbit	Novus Biologicals #NBP2-27353SS	1:500	-
EEF1A1	rabbit	Proteintech #11402-1-AP	1:500	-
ILF2 (NF45)	rabbit	Proteintech #14714-1-AP	1:500	-
ILF3, NF90	rabbit	Proteintech #19887-1-AP	1:500	1:1000
IRF-3 (D614C) XP	rabbit	Cell Signaling Technology #11904S	1:500	1:1000
p62	rabbit	Proteintech #18420-1-AP	1:500	-
PACT (PRKRA)	rabbit	Invitrogen-Thermo Fisher Scientific #PA5-65135	1:500	1:1000
PCBP2	rabbit	Proteintech #15070-1-AP	1:500	-
PABP (10E10)	mouse	Abcam ab6125	1:500	1:1000
PKR (D7F7)	rabbit	Cell Signaling Technology #12297S	1:1000	-
PKR (B10)	mouse	Santa Cruz Biotechnology #sc-6282	1:500	-
phospho-PKR (Thr446)	rabbit	Invitrogen-Thermo Fisher Scientific #MA5-32086	1:500	1:1000
Puromycin	mouse	Millipore Sigma #MABE343	1:1000	-
Staufen	rabbit	Novus Biologicals #NBP1-33202	1:500	1:1000
TRIM21	mouse	67136-1-Ig	1:500	-
ZNF346	rabbit	Proteintech #20794-1-AP	1:500	1:1000
Donkey Anti-Rabbit IgG H&L (Alexa Fluor® 488)		Abcam ab150073	1:1000
Goat Anti-Rabbit IgG H&L (Alexa Fluor® 647)		Abcam ab150079	1:1000
Goat anti-Mouse IgG H&L (Alexa Fluor® 647)		Invitrogen-Thermo Fisher Scientific A21235	1:1000
Goat anti-Mouse Atto 555 Secondary Antibody		Sigma-Aldrich #43394	1:1000
Goat Anti-Rabbit IgG Peroxidase (HRP) Secondary Antibody		Cell Signaling Technology #7074S	1:2000

### Sheet: Other Reagents
Rnasein Plus RNase Inhibitor	Promega #N2615
RNase I	Ambion #
cOmplete Protease Inhibitor Cocktail EDTA-Free mini-tablets	Sigma-Aldrich #11836170001
n-Dodecyl beta-D-maltoside	#D4641-1G
NEBuilder HiFi DNA Assembly Master Mix	New England Biolabs (NEB) #E2621S
Lipofectamine 2000 Transfection Reagent	Thermo Fisher Scientific #11668019
Lipofectamine 3000 Transfection Reagent
Protease/phosphatase Inhibitor Cocktail	Cell Signaling Technology #5872S
Poly(I:C) (HMW) Fluorescein	Invivogen #tlrl-picf
PageRuler Plus Prestained Protein Ladder	Fisher Scientific #PI26616
PageRuler Prestained Protein Ladder	Thermo Fisher Scientific #26616
Dynabeads Protein A	Thermo Fisher Scientific #10001D
NP-40 in 70% H2O (Tergitol)	Sigma-Aldrich #MFCD01779855
Label IT Nucleic Acid Labeling Kit, Cy5	Mirus Bio MIR 3725
Antifoam B Emulsion	Sigma-Aldrich #A5757
Megascript T7 Transcription Kit	Invitrogen #AM1334
Pierce Hoechst 3342 Solution	Thermo Scientific #62249
Supersignal West Femto Maximum Sensitivity Chemiluminescent Substrate	Thermo Scientific #34095
NheI-HF	NEB #R3131S
XhoI	NEB #R0146S
KpnI-HF	NEB #R3142S
XbaI	NEB #R0145S

### Sheet: siRNAs
siGENOME Human DHX9 siRNA	Dharmacon #M-009950-01-0005
siGENOME Non-targeting siRNA #3	Dharmacon #D-001210-03-05
ON-TARGETplus Human PRKRA siRNA	Dharmacon #L-006426-00-0005
ON-TARGETplus Human ILF3 siRNA	Dharmacon #L-012442-00-0005
ON-TARGETplus Human ZNF346 siRNA	Dharmacon #L-012450-00-0005
STAU1 Silencer Select siRNA	ThermoFisher #139814
